# Highly replicated evolution of parapatric ecotypes

**DOI:** 10.1101/2020.02.05.936401

**Authors:** Maddie E. James, Henry Arenas-Castro, Jeffrey S. Groh, Scott L. Allen, Jan Engelstädter, Daniel Ortiz-Barrientos

## Abstract

Parallel evolution of ecotypes occurs when selection independently drives the evolution of similar traits across similar environments. The multiple origin of ecotypes is often inferred on the basis of a phylogeny which clusters populations according to geographic location and not by the environment they occupy. However, the use of phylogenies to infer parallel evolution in closely related populations is problematic because gene flow and incomplete lineage sorting can uncouple the genetic structure at neutral markers from the colonization history of populations. Here, we demonstrate multiple origins within ecotypes of an Australian wildflower, *Senecio lautus*. We observed strong genetic structure as well as phylogenetic clustering by geography and show that this is unlikely due to gene flow between parapatric ecotypes, which is surprisingly low. We further confirm this analytically by demonstrating that phylogenetic distortion due to gene flow often requires higher levels of migration than those observed in *S. lautus*. Our results imply that selection can repeatedly create similar phenotypes despite the perceived homogenizing effects of gene flow.
