## Supplementary Table S4 for "Highly replicated evolution of parapatric ecotypes"

### Sheet: fsc_results
Comparison	Populations	n1	n2	SNPs	MonomorphicSites	Model	Asize	Pop1size	Pop2size	DivTime	mP1->P2	mP2->P1	SecTime	IsoTime	AncPop1	AncPop2	ML	K	AIC	AkaikeWeight	2NmP1->P2	2NmP2->P1
Dune-Headland	D00-H00	62	63	8569	450281	1 No migration	168060	51936	104938	18547	NA	NA	NA	NA	NA	NA	-41311.2	4	190253	0	NA	NA
						2 Bidirectional migration	87751	49983	128978	87939	2.50815e-06	8.53624e-06	NA	NA	NA	NA	-40199.8	6	185139	4.92373e-32	0.161748	0.213333
						3 Pop2 to Pop1 migration	117097	33271	154810	50340	NA	1.53733e-05	NA	NA	NA	NA	-40425.9	5	186178	1.24908e-257	NA	0.255743
						4 Pop1 to Pop2 migration	109457	97017	84140	61103	8.70587e-06	NA	NA	NA	NA	NA	-40616.9	5	187058	0	0.366256	NA
						5 Bidirectional secondary contact	100497	47926	134364	71945	3.23911e-06	1.18113e-05	18690	NA	NA	NA	-40168.1	7	184995	1	0.21761	0.283034
						6 Pop2 to Pop1 secondary contact	112304	33812	155800	48950	NA	1.83289e-05	16912	NA	NA	NA	-40421.8	6	186161	5.33697e-254	NA	0.309868
						7 Pop1 to Pop2 secondary contact	106277	85665	74923	49119	1.33101e-05	NA	11116	NA	NA	NA	-40538.3	6	186698	0	0.498616	NA
						8 Early bidirectional migration	84030	44775	140879	87374	2.11235e-06	1.07482e-05	NA	124	NA	NA	-40223	7	185248	1.18577e-55	0.148793	0.240625
						9 Ancient bidirectional secondary contact	104576	61707	124952	60379	6.26994e-06	9.61492e-06	7552	133	NA	NA	-40177	8	185038	4.67418e-10	0.391721	0.296654
						10 Population size reduction after bidirectional secondary contact	111526	52047	118243	57033	5.63274e-06	1.21773e-05	5563	160	59130	131149	-40181.6	10	185063	1.38075e-15	0.333016	0.316896
	D03-H02	61	61	9585	536665	1 No migration	120004	80038	144524	7140	NA	NA	NA	NA	NA	NA	-46302.6	4	213239	0	NA	NA
						2 Bidirectional migration	81400	44279	128167	53013	2.40886e-06	2.13879e-05	NA	NA	NA	NA	-45339.3	6	208807	2.32431e-29	0.154368	0.473517
						3 Pop2 to Pop1 migration	112775	36054	137749	25214	NA	2.30323e-05	NA	NA	NA	NA	-45490.8	5	209503	2.22121e-180	NA	0.415203
						4 Pop1 to Pop2 migration	108858	91474	73520	30285	1.04143e-05	NA	NA	NA	NA	NA	-45869.2	5	211246	0	0.38283	NA
						5 Bidirectional secondary contact	88035	34637	152616	44190	2.08354e-06	2.72656e-05	15031	NA	NA	NA	-45310.2	7	208675	1	0.158991	0.472199
						6 Pop2 to Pop1 secondary contact	99749	47024	176939	25666	NA	3.35286e-05	6592	NA	NA	NA	-45464.9	6	209386	6.15594e-155	NA	0.788324
						7 Pop1 to Pop2 secondary contact	109324	93063	63968	32788	1.77894e-05	NA	11355	NA	NA	NA	-45816.5	6	211005	0	0.568976	NA
						8 Early bidirectional migration	98549	47665	122536	46144	2.30172e-06	1.73414e-05	NA	178	NA	NA	-45389.9	7	209042	2.07014e-80	0.141022	0.413289
						9 Ancient bidirectional secondary contact	92120	40778	129707	53648	2.42411e-06	2.87068e-05	18398	159	NA	NA	-45327.5	8	208757	1.93066e-18	0.157212	0.585303
						10 Population size reduction after bidirectional secondary contact	84204	40958	78692	39240	5.28645e-06	2.13401e-05	8905	195	52664	140580	-45390.9	10	209053	1.15642e-82	0.208001	0.437024
	D01-H01	60	58	11300	491440	1 No migration	173831	82628	137881	18664	NA	NA	NA	NA	NA	NA	-51263.7	4	236086	0	NA	NA
						2 Bidirectional migration	76972	85243	155809	90966	4.59537e-06	5.96923e-06	NA	NA	NA	NA	-49998.6	6	230264	8.84513e-100	0.358	0.254418
						3 Pop2 to Pop1 migration	81415	56568	234062	53793	NA	1.40772e-05	NA	NA	NA	NA	-50445.3	5	232319	0	NA	0.39816
						4 Pop1 to Pop2 migration	100212	136956	106382	60045	8.89076e-06	NA	NA	NA	NA	NA	-50384.2	5	232038	0	0.472908	NA
						5 Bidirectional secondary contact	72385	90270	159101	71918	7.8455e-06	8.13402e-06	13268	NA	NA	NA	-49899.3	7	229809	0.676721	0.624113	0.367129
						6 Pop2 to Pop1 secondary contact	99966	55560	216895	50995	NA	1.58795e-05	21192	NA	NA	NA	-50421	6	232209	0	NA	0.441133
						7 Pop1 to Pop2 secondary contact	99526	132464	108467	49614	1.27567e-05	NA	13267	NA	NA	NA	-50287.3	6	231593	0	0.69184	NA
						8 Early bidirectional migration	83826	78406	158181	81216	4.78917e-06	7.20471e-06	NA	183	NA	NA	-50023.8	7	230382	1.96974e-125	0.378778	0.282446
						9 Ancient bidirectional secondary contact	82007	97416	147583	74485	7.35996e-06	7.12911e-06	16364	305	NA	NA	-49903.1	8	229828	3.78543e-05	0.543102	0.347245
						10 Population size reduction after bidirectional secondary contact	80204	56690	111682	77434	9.69529e-06	6.2651e-06	14149	170	98560	155320	-49898.3	10	229810	0.323241	0.541395	0.177584
	D04-H05	62	62	9544	528916	1 No migration	120004	55319	131322	7266	NA	NA	NA	NA	NA	NA	-46560.3	4	214426	0	NA	NA
						2 Bidirectional migration	93569	75424	90903	49525	7.21015e-06	8.16212e-06	NA	NA	NA	NA	-45692.7	6	210435	1.72818e-51	0.327712	0.30781
						3 Pop2 to Pop1 migration	86946	47893	169169	24679	NA	5.51576e-05	NA	NA	NA	NA	-45925.7	5	211506	4.02609e-284	NA	1.32083
						4 Pop1 to Pop2 migration	104655	118773	82200	20019	3.80237e-05	NA	NA	NA	NA	NA	-46043.3	5	212047	0	1.56277	NA
						5 Bidirectional secondary contact	87603	90859	123949	30707	2.2496e-05	3.30708e-05	6329	NA	NA	NA	-45679.7	7	210377	5.69239e-39	1.39418	1.50239
						6 Pop2 to Pop1 secondary contact	100288	49439	139779	30559	NA	2.32997e-05	9808	NA	NA	NA	-45870.9	6	211255	9.54089e-230	NA	0.575957
						7 Pop1 to Pop2 secondary contact	97255	149513	75936	24835	6.27106e-05	NA	4578	NA	NA	NA	-45921.8	6	211490	1.19561e-280	2.381	NA
						8 Early bidirectional migration	90779	80366	118242	29192	1.71617e-05	2.02225e-05	NA	210	NA	NA	-45710	7	210516	3.11383e-69	1.01462	0.812601
						9 Ancient bidirectional secondary contact	84266	86607	107660	37211	3.69483e-05	2.96254e-05	7220	307	NA	NA	-45641	8	210201	1	1.98893	1.28288
						10 Population size reduction after bidirectional secondary contact	85408	78411	102156	33130	3.52532e-05	2.66736e-05	5126	170	103976	117486	-45659.3	10	210289	7.1025e-20	1.80066	1.04575
	D05-H06	62	62	11217	567713	1 No migration	136645	93471	65484	15868	NA	NA	NA	NA	NA	NA	-53379.9	4	245831	0	NA	NA
						2 Bidirectional migration	96655	136484	57992	67033	1.22514e-05	3.40706e-06	NA	NA	NA	NA	-52197.8	6	240392	1.1202e-71	0.355242	0.232505
						3 Pop2 to Pop1 migration	102437	78701	107380	49036	NA	1.27491e-05	NA	NA	NA	NA	-52723.8	5	242812	0	NA	0.501683
						4 Pop1 to Pop2 migration	98242	153011	42743	52700	1.99719e-05	NA	NA	NA	NA	NA	-52438.1	5	241497	0	0.426829	NA
						5 Bidirectional secondary contact	97653	131873	70970	67927	1.14105e-05	6.55969e-06	16810	NA	NA	NA	-52126.4	7	240065	1	0.404902	0.432523
						6 Pop2 to Pop1 secondary contact	119747	77337	112851	36974	NA	1.29438e-05	19176	NA	NA	NA	-52689.5	6	242656	0	NA	0.500517
						7 Pop1 to Pop2 secondary contact	105491	142517	45747	39864	2.11027e-05	NA	13641	NA	NA	NA	-52418	6	241406	7.01931e-292	0.482693	NA
						8 Early bidirectional migration	83849	127201	62040	71295	1.14455e-05	4.64263e-06	NA	191	NA	NA	-52208.1	7	240441	2.20293e-82	0.355039	0.295274
						9 Ancient bidirectional secondary contact	99652	128923	55429	68372	1.58095e-05	4.0879e-06	22254	122	NA	NA	-52135.3	8	240108	5.05482e-10	0.438152	0.263512
						10 Population size reduction after bidirectional secondary contact	86140	127432	46048	68991	1.1808e-05	4.1786e-06	18735	153	150520	78579	-52150	10	240180	1.26508e-25	0.271867	0.266244
	D12-H14	62	62	14334	520326	1 No migration	130766	214247	105194	44254	NA	NA	NA	NA	NA	NA	-58542.8	4	269608	0	NA	NA
						2 Bidirectional migration	39380	226180	96154	128858	3.07095e-06	8.71138e-07	NA	NA	NA	NA	-57228.2	6	263558	1.05268e-82	0.147642	0.098517
						3 Pop2 to Pop1 migration	72184	169088	149394	96605	NA	2.55868e-06	NA	NA	NA	NA	-57776.1	5	266079	0	NA	0.216321
						4 Pop1 to Pop2 migration	64108	223293	92046	95373	4.0089e-06	NA	NA	NA	NA	NA	-57453.7	5	264594	9.40999e-308	0.184502	NA
						5 Bidirectional secondary contact	56510	211701	103102	110018	4.24487e-06	1.68865e-06	11783	NA	NA	NA	-57145.8	7	263180	1	0.218827	0.178744
						6 Pop2 to Pop1 secondary contact	66596	171572	135227	94700	NA	3.18969e-06	26658	NA	NA	NA	-57741.2	6	265920	0	NA	0.273631
						7 Pop1 to Pop2 secondary contact	64249	227968	88091	90623	5.33622e-06	NA	18288	NA	NA	NA	-57413.7	6	264412	3.50183e-268	0.235036	NA
						8 Early bidirectional migration	32426	221390	95082	129768	3.27981e-06	8.36543e-07	NA	110	NA	NA	-57231.5	7	263575	2.09894e-86	0.155925	0.0926011
						9 Ancient bidirectional secondary contact	55427	224103	95687	103731	4.98414e-06	1.47436e-06	12708	125	NA	NA	-57152.7	8	263214	4.93976e-08	0.238459	0.165204
						10 Population size reduction after bidirectional secondary contact	57931	191575	98262	105654	4.40695e-06	1.54759e-06	12424	125	214594	101511	-57155.1	10	263229	2.50678e-11	0.216518	0.14824
	D14-H15	12	11	6679	561231	1 No migration	127634	49181	114063	13532	NA	NA	NA	NA	NA	NA	-28163	4	129703	4.60445e-108	NA	NA
						2 Bidirectional migration	101104	39610	121428	52692	6.02928e-06	2.50432e-05	NA	NA	NA	NA	-28069.7	6	129278	1.13133e-15	0.366062	0.495981
						3 Pop2 to Pop1 migration	117519	33394	150572	26701	NA	3.34181e-05	NA	NA	NA	NA	-28095.6	5	129395	4.04467e-41	NA	0.557982
						4 Pop1 to Pop2 migration	118818	70362	106509	22991	1.31066e-05	NA	NA	NA	NA	NA	-28141.7	5	129607	3.6298e-87	0.697985	NA
						5 Bidirectional secondary contact	102574	39573	143420	47929	5.51065e-06	2.62154e-05	39730	NA	NA	NA	-28060.7	7	129238	4.92373e-07	0.395169	0.518711
						6 Pop2 to Pop1 secondary contact	107495	30510	166262	38531	NA	3.80063e-05	33629	NA	NA	NA	-28090.3	6	129373	3.03801e-36	NA	0.579786
						7 Pop1 to Pop2 secondary contact	117292	61516	115133	20929	2.1039e-05	NA	4791	NA	NA	NA	-28141	6	129606	6.3036e-87	1.21114	NA
						8 Early bidirectional migration	101961	41556	131084	49419	6.30341e-06	2.7117e-05	NA	366	NA	NA	-28067.9	7	129271	2.86612e-14	0.413138	0.563437
						9 Ancient bidirectional secondary contact	98848	39145	134647	61058	6.78696e-06	3.68129e-05	24349	1495	NA	NA	-28053.9	8	129209	1	0.456922	0.72052
						10 Population size reduction after bidirectional secondary contact	97715	33807	67088	51707	7.71409e-06	2.90259e-05	26746	571	42702	138203	-28065	10	129264	1.12826e-12	0.258761	0.490639
	D32-H12	62	63	19951	530099	1 No migration	149514	880691	406884	12387	NA	NA	NA	NA	NA	NA	-74143.2	4	341450	0	NA	NA
						2 Bidirectional migration	51875	616726	234515	42198	3.6659e-05	1.46877e-05	NA	NA	NA	NA	-72917	6	335807	6.84605e-38	4.29854	4.52914
						3 Pop2 to Pop1 migration	49163	500288	389030	46587	NA	5.26106e-05	NA	NA	NA	NA	-73142.6	5	336844	4.78338e-263	NA	13.1602
						4 Pop1 to Pop2 migration	49781	701068	149186	43336	7.7327e-05	NA	NA	NA	NA	NA	-72998.6	5	336181	4.43338e-119	5.76805	NA
						5 Bidirectional secondary contact	56568	661726	212041	38706	5.25318e-05	1.59262e-05	11290	NA	NA	NA	-72879.4	7	335636	0.970836	5.56945	5.26939
						6 Pop2 to Pop1 secondary contact	48448	500204	387316	46580	NA	5.56775e-05	44189	NA	NA	NA	-73145.4	6	336859	2.84735e-266	NA	13.9251
						7 Pop1 to Pop2 secondary contact	54072	705997	149907	44028	8.44956e-05	NA	13163	NA	NA	NA	-72997.4	6	336178	2.573e-118	6.33324	NA
						8 Early bidirectional migration	51228	590066	244310	42212	3.06067e-05	2.12176e-05	NA	109	NA	NA	-72922.7	7	335836	4.66816e-44	3.73876	6.25989
						9 Ancient bidirectional secondary contact	55147	653827	195108	40276	6.9062e-05	2.12617e-05	8627	248	NA	NA	-72880.5	8	335643	0.0291643	6.73727	6.95074
						10 Population size reduction after bidirectional secondary contact	58174	447995	146838	40385	5.47528e-05	2.06408e-05	10269	154	642305	225389	-72888.4	10	335684	4.58419e-11	4.0199	4.62349
Dune-Dune	D00-D02	62	62	8090	434800	1 No migration	139902	62227	97205	20504	NA	NA	NA	NA	NA	NA	-37973.6	4	174883	0	NA	NA
						2 Bidirectional migration	94921	55588	117842	91691	2.66799e-06	7.25819e-06	NA	NA	NA	NA	-37081.9	6	170781	3.95635e-21	0.157201	0.201734
						3 Pop2 to Pop1 migration	102097	46472	132535	57254	NA	1.05384e-05	NA	NA	NA	NA	-37298.3	5	171775	4.05125e-237	NA	0.24487
						4 Pop1 to Pop2 migration	110960	93841	79386	58533	7.19295e-06	NA	NA	NA	NA	NA	-37429.2	5	172378	0	0.28551	NA
						5 Bidirectional secondary contact	97055	63843	113624	52711	5.70726e-06	8.19923e-06	6436	NA	NA	NA	-37061.1	7	170687	1	0.324241	0.261732
						6 Pop2 to Pop1 secondary contact	109284	49929	132327	46730	NA	1.12747e-05	15664	NA	NA	NA	-37292.2	6	171749	2.20442e-231	NA	0.281467
						7 Pop1 to Pop2 secondary contact	115068	87127	92314	47437	9.93262e-06	NA	6330	NA	NA	NA	-37388.6	6	172193	0	0.45846	NA
						8 Early bidirectional migration	84284	61313	108575	84956	3.19167e-06	6.39253e-06	NA	145	NA	NA	-37104.3	7	170886	5.90201e-44	0.173268	0.195973
						9 Ancient bidirectional secondary contact	101422	70388	103363	55955	6.70255e-06	8.5738e-06	6460	186	NA	NA	-37076.4	8	170759	1.73662e-16	0.346398	0.301746
						10 Population size reduction after bidirectional secondary contact	96863	56620	109182	54018	6.71003e-06	8.49468e-06	4853	124	70920	112902	-37084.8	10	170802	1.0426e-25	0.366307	0.240484
	D01-D03	60	61	10074	527246	1 No migration	160645	89521	52925	15108	NA	NA	NA	NA	NA	NA	-47755.5	4	219930	0	NA	NA
						2 Bidirectional migration	91233	143242	46105	62088	1.24067e-05	2.40333e-06	NA	NA	NA	NA	-46777	6	215428	6.02968e-30	0.286005	0.172129
						3 Pop2 to Pop1 migration	108173	86221	94294	35559	NA	1.05419e-05	NA	NA	NA	NA	-47296.6	5	217819	0	NA	0.454467
						4 Pop1 to Pop2 migration	120112	153054	43488	43161	1.52704e-05	NA	NA	NA	NA	NA	-46879.3	5	215897	8.94518e-132	0.33204	NA
						5 Bidirectional secondary contact	99168	142624	51613	58652	1.27115e-05	2.97078e-06	23772	NA	NA	NA	-46747.4	7	215294	1	0.328039	0.211852
						6 Pop2 to Pop1 secondary contact	113977	81652	96861	43622	NA	1.2684e-05	16054	NA	NA	NA	-47268.5	6	217691	0	NA	0.517837
						7 Pop1 to Pop2 secondary contact	102869	161255	43464	49599	1.66397e-05	NA	22971	NA	NA	NA	-46875.3	6	215881	3.14264e-128	0.361614	NA
						8 Early bidirectional migration	79616	140095	50565	70675	1.19893e-05	2.92314e-06	NA	129	NA	NA	-46785.7	7	215470	4.14e-39	0.303119	0.204759
						9 Ancient bidirectional secondary contact	91367	136957	51486	57791	1.59787e-05	3.16143e-06	20016	172	NA	NA	-46770	8	215400	8.6041e-24	0.41134	0.21649
						10 Population size reduction after bidirectional secondary contact	81585	56083	44666	67367	1.301e-05	2.68439e-06	25827	120	153693	55443	-46786.2	10	215478	7.26301e-41	0.290552	0.0752743
	D01-D04	60	62	10775	536235	1 No migration	139626	95757	78472	19881	NA	NA	NA	NA	NA	NA	-50133.6	4	230882	0	NA	NA
						2 Bidirectional migration	78316	124254	70159	93837	6.29762e-06	2.33086e-06	NA	NA	NA	NA	-49008.8	6	225706	3.41421e-29	0.220917	0.144809
						3 Pop2 to Pop1 migration	96558	87780	115967	56877	NA	7.54226e-06	NA	NA	NA	NA	-49486	5	227902	0	NA	0.33103
						4 Pop1 to Pop2 migration	92028	144712	57811	71221	9.89009e-06	NA	NA	NA	NA	NA	-49237.1	5	226755	5.45236e-257	0.285878	NA
						5 Bidirectional secondary contact	92638	121936	74257	66970	7.81344e-06	3.6082e-06	11319	NA	NA	NA	-48979.9	7	225575	0.999989	0.290101	0.219985
						6 Pop2 to Pop1 secondary contact	107175	88106	110182	56697	NA	1.0344e-05	15023	NA	NA	NA	-49461.5	6	227790	0	NA	0.455684
						7 Pop1 to Pop2 secondary contact	106251	141584	62707	54387	1.12259e-05	NA	10657	NA	NA	NA	-49213	6	226646	2.38941e-233	0.351971	NA
						8 Early bidirectional migration	86676	118774	72157	87751	6.32518e-06	2.70676e-06	NA	111	NA	NA	-49018	7	225750	8.93296e-39	0.228203	0.160746
						9 Ancient bidirectional secondary contact	84495	125305	77137	75263	8.92368e-06	3.98056e-06	11145	165	NA	NA	-48984.5	8	225598	1.05366e-05	0.344173	0.249392
						10 Population size reduction after bidirectional secondary contact	78931	110399	61401	84218	7.5461e-06	2.69055e-06	19597	139	137871	77825	-48991.6	10	225635	1.00256e-13	0.231669	0.148517
	D02-D03	62	61	9035	490285	1 No migration	120815	104380	58238	15435	NA	NA	NA	NA	NA	NA	-42654	4	196437	0	NA	NA
						2 Bidirectional migration	101248	122150	58284	56644	9.51774e-06	3.10362e-06	NA	NA	NA	NA	-41765.4	6	192349	9.82414e-28	0.277366	0.189554
						3 Pop2 to Pop1 migration	107831	69410	104939	42251	NA	1.18084e-05	NA	NA	NA	NA	-42128.1	5	194017	0	NA	0.409811
						4 Pop1 to Pop2 migration	101934	127994	48955	38057	1.66267e-05	NA	NA	NA	NA	NA	-41939.5	5	193148	2.32589e-201	0.40698	NA
						5 Bidirectional secondary contact	93440	116800	48492	54857	1.4495e-05	3.47494e-06	23163	NA	NA	NA	-41738	7	192224	1	0.351446	0.202936
						6 Pop2 to Pop1 secondary contact	101758	82925	99490	37218	NA	1.25557e-05	6989	NA	NA	NA	-42103.6	6	193906	0	NA	0.520591
						7 Pop1 to Pop2 secondary contact	105108	154443	47924	37834	1.52911e-05	NA	26021	NA	NA	NA	-41926.6	6	193091	6.44606e-189	0.366405	NA
						8 Early bidirectional migration	90881	119698	62075	63311	8.59606e-06	3.90162e-06	NA	120	NA	NA	-41778.6	7	192412	2.24905e-41	0.2668	0.233508
						9 Ancient bidirectional secondary contact	86281	126193	57050	62981	1.32835e-05	3.08784e-06	28691	253	NA	NA	-41745.9	8	192263	4.32221e-09	0.378912	0.194832
						10 Population size reduction after bidirectional secondary contact	89402	108837	47692	44252	1.60928e-05	3.8293e-06	9280	150	123514	58155	-41787.1	10	192457	3.17773e-51	0.383749	0.208385
	D04-D05	62	62	11771	578179	1 No migration	158158	70136	98351	20714	NA	NA	NA	NA	NA	NA	-54647.2	4	251668	0	NA	NA
						2 Bidirectional migration	68615	81341	121075	101461	3.9933e-06	4.51798e-06	NA	NA	NA	NA	-53397.3	6	245916	2.48696e-44	0.241744	0.183749
						3 Pop2 to Pop1 migration	100953	53424	147619	58966	NA	1.06298e-05	NA	NA	NA	NA	-53808.8	5	247809	0	NA	0.283943
						4 Pop1 to Pop2 migration	87961	117242	91197	70123	8.77926e-06	NA	NA	NA	NA	NA	-53754.5	5	247559	0	0.400321	NA
						5 Bidirectional secondary contact	78638	86635	110138	77895	5.77114e-06	4.67958e-06	18111	NA	NA	NA	-53356	7	245727	0.00211531	0.317811	0.202708
						6 Pop2 to Pop1 secondary contact	102215	54047	155548	51319	NA	1.1198e-05	17191	NA	NA	NA	-53797.2	6	247757	0	NA	0.302609
						7 Pop1 to Pop2 secondary contact	98038	109351	86372	60216	1.05118e-05	NA	16214	NA	NA	NA	-53737	6	247480	0	0.453963	NA
						8 Early bidirectional migration	71704	75176	122590	91850	3.42469e-06	5.23591e-06	NA	111	NA	NA	-53410.8	7	245980	3.1723e-58	0.209916	0.196807
						9 Ancient bidirectional secondary contact	77118	86082	115635	85983	6.48844e-06	5.40679e-06	19431	133	NA	NA	-53352.9	8	245715	0.997885	0.375145	0.232714
						10 Population size reduction after bidirectional secondary contact	84114	81156	102347	79388	5.70722e-06	5.70085e-06	18976	108	83005	113728	-53360.8	10	245755	1.73177e-09	0.292058	0.231329
	D05-D12	62	62	14908	540272	1 No migration	145306	113598	195071	45458	NA	NA	NA	NA	NA	NA	-61437.9	4	282940	0	NA	NA
						2 Bidirectional migration	27954	96928	219008	135021	8.51064e-07	3.3308e-06	NA	NA	NA	NA	-59983.2	6	276245	3.20106e-88	0.0931949	0.161424
						3 Pop2 to Pop1 migration	55358	90972	236250	100924	NA	4.31312e-06	NA	NA	NA	NA	-60273.2	5	277579	0	NA	0.196187
						4 Pop1 to Pop2 migration	68510	140621	168855	98546	2.93036e-06	NA	NA	NA	NA	NA	-60510.5	5	278671	0	0.247403	NA
						5 Bidirectional secondary contact	35322	103044	223346	128159	1.39829e-06	3.96176e-06	21689	NA	NA	NA	-59895.3	7	275842	1	0.156151	0.204118
						6 Pop2 to Pop1 secondary contact	63289	95423	232032	96720	NA	4.85673e-06	34434	NA	NA	NA	-60245.8	6	277454	0	NA	0.231722
						7 Pop1 to Pop2 secondary contact	3810	138761	175488	94750	3.34022e-06	NA	17956	NA	NA	NA	-60460.4	6	278442	0	0.293084	NA
						8 Early bidirectional migration	17472	94261	212894	144787	9.52936e-07	3.29349e-06	NA	105	NA	NA	-59993.5	7	276294	5.86138e-99	0.101437	0.155224
						9 Ancient bidirectional secondary contact	49264	105113	207732	114042	1.83641e-06	4.07168e-06	15708	108	NA	NA	-59903	8	275880	6.43733e-09	0.190741	0.213993
						10 Population size reduction after bidirectional secondary contact	43446	85585	190855	122721	1.42275e-06	4.19956e-06	19951	114	106307	206855	-59907.8	10	275906	1.30352e-14	0.135769	0.17971
	D12-D14	62	12	13643	611267	1 No migration	97277	276905	42773	41582	NA	NA	NA	NA	NA	NA	-51387.7	4	236657	0	NA	NA
						2 Bidirectional migration	26836	260156	37850	107820	4.49825e-06	7.31339e-07	NA	NA	NA	NA	-50874.1	6	234296	3.40399e-12	0.0851294	0.0951311
						3 Pop2 to Pop1 migration	60144	259189	54112	71342	NA	1.13582e-06	NA	NA	NA	NA	-51066.4	5	235179	5.22736e-204	NA	0.147196
						4 Pop1 to Pop2 migration	67649	285219	35712	70263	5.90506e-06	NA	NA	NA	NA	NA	-51135.8	5	235499	1.88054e-273	0.105441	NA
						5 Bidirectional secondary contact	22223	259172	38450	118024	5.15586e-06	8.06812e-07	35758	NA	NA	NA	-50862.3	7	234244	0.727266	0.0991214	0.104552
						6 Pop2 to Pop1 secondary contact	65774	257083	52023	69821	NA	1.47042e-06	17199	NA	NA	NA	-51051.7	6	235114	8.85091e-190	NA	0.18901
						7 Pop1 to Pop2 secondary contact	62575	288056	34907	70751	5.78166e-06	NA	33952	NA	NA	NA	-51134.8	6	235497	6.4267e-273	0.10091	NA
						8 Early bidirectional migration	22562	258825	38959	113996	4.4711e-06	7.56023e-07	NA	145	NA	NA	-50874.1	7	234298	1.20419e-12	0.0870948	0.0978388
						9 Ancient bidirectional secondary contact	26565	268057	36883	111416	5.54581e-06	8.2534e-07	33166	448	NA	NA	-50862.8	8	234248	0.101018	0.102273	0.110619
						10 Population size reduction after bidirectional secondary contact	36213	260886	9856	98618	5.37069e-06	9.29254e-07	25456	347	263967	43432	-50861.7	10	234247	0.171716	0.0264668	0.121215
	D14-D32	12	62	19226	635324	1 No migration	87431	35904	740874	35097	NA	NA	NA	NA	NA	NA	-63741.6	4	293549	0	NA	NA
						2 Bidirectional migration	43889	26037	658778	59269	6.13615e-07	6.74053e-06	NA	NA	NA	NA	-63073.1	6	290474	1.46455e-36	0.202118	0.0877516
						3 Pop2 to Pop1 migration	66179	20262	695954	47966	NA	1.10286e-05	NA	NA	NA	NA	-63374.9	5	291862	0	NA	0.111731
						4 Pop1 to Pop2 migration	58003	40283	653754	50870	9.06204e-07	NA	NA	NA	NA	NA	-63303.6	5	291534	1.18032e-266	0.296217	NA
						5 Bidirectional secondary contact	47348	27002	641721	56330	9.9075e-07	7.95729e-06	12595	NA	NA	NA	-63036.8	7	290309	0.998645	0.317893	0.107431
						6 Pop2 to Pop1 secondary contact	63954	22279	683181	46422	NA	9.69574e-06	37851	NA	NA	NA	-63376.5	6	291871	0	NA	0.108006
						7 Pop1 to Pop2 secondary contact	58582	38839	650743	51299	1.77047e-06	NA	8807	NA	NA	NA	-63269.7	6	291380	3.45705e-233	0.57606	NA
						8 Early bidirectional migration	43923	25452	645863	58204	6.38097e-07	6.73228e-06	NA	130	NA	NA	-63074.8	7	290484	1.07748e-38	0.206062	0.085675
						9 Ancient bidirectional secondary contact	48937	31314	645355	57421	1.29246e-06	8.80997e-06	8418	258	NA	NA	-63039.3	8	290323	0.00135244	0.417048	0.137938
						10 Population size reduction after bidirectional secondary contact	47171	14158	640023	55747	1.38748e-06	9.89526e-06	8154	246	31033	652940	-63041.1	10	290335	3.0516e-06	0.44401	0.0700485
Headland-Headland	H00-H02	63	61	9794	480026	1 No migration	172906	85637	72256	17001	NA	NA	NA	NA	NA	NA	-46311	4	213278	0	NA	NA
						2 Bidirectional migration	84696	106066	95500	86537	4.19054e-06	5.41613e-06	NA	NA	NA	NA	-44995.8	6	207225	1.407e-110	0.200098	0.287234
						3 Pop2 to Pop1 migration	112177	80060	127489	57216	NA	1.00622e-05	NA	NA	NA	NA	-45367.2	5	208934	0	NA	0.40279
						4 Pop1 to Pop2 migration	102029	151895	55555	58518	1.09996e-05	NA	NA	NA	NA	NA	-45395.2	5	209063	0	0.305541	NA
						5 Bidirectional secondary contact	97070	107516	94259	81290	8.31744e-06	7.46376e-06	9622	NA	NA	NA	-44885.6	7	206720	1	0.391997	0.401237
						6 Pop2 to Pop1 secondary contact	110652	72503	135640	52630	NA	1.46648e-05	11576	NA	NA	NA	-45279.2	6	208530	0	NA	0.531621
						7 Pop1 to Pop2 secondary contact	114940	142586	56076	42488	1.68997e-05	NA	6542	NA	NA	NA	-45351.4	6	208863	0	0.473834	NA
						8 Early bidirectional migration	85503	105340	91014	93801	4.5015e-06	5.07925e-06	NA	126	NA	NA	-45009.2	7	207289	2.29615e-124	0.20485	0.267524
						9 Ancient bidirectional secondary contact	86012	113818	84382	73351	7.74323e-06	6.66877e-06	12855	127	NA	NA	-44896	8	206770	1.16871e-11	0.326695	0.379513
						10 Population size reduction after bidirectional secondary contact	91485	85949	79704	71127	7.35931e-06	6.06968e-06	10600	109	114772	89603	-44898.8	10	206786	3.03471e-15	0.293283	0.260841
	H01-H04	58	62	10534	441856	1 No migration	156289	162238	79698	24129	NA	NA	NA	NA	NA	NA	-46332	4	213375	0	NA	NA
						2 Bidirectional migration	63326	184821	77801	100593	6.25845e-06	2.65323e-06	NA	NA	NA	NA	-45311.9	6	208681	3.31356e-47	0.243457	0.245186
						3 Pop2 to Pop1 migration	90093	132376	125531	66484	NA	6.23827e-06	NA	NA	NA	NA	-45737.4	5	210638	0	NA	0.412899
						4 Pop1 to Pop2 migration	84913	208719	66329	70750	9.93055e-06	NA	NA	NA	NA	NA	-45612.4	5	210063	0	0.329342	NA
						5 Bidirectional secondary contact	78784	171269	86431	81443	5.92624e-06	3.80811e-06	19633	NA	NA	NA	-45264.9	7	208467	1	0.256105	0.326106
						6 Pop2 to Pop1 secondary contact	107275	127214	125479	64391	NA	7.60595e-06	25824	NA	NA	NA	-45699	6	210464	0	NA	0.483792
						7 Pop1 to Pop2 secondary contact	97689	225156	61189	61574	1.19795e-05	NA	23479	NA	NA	NA	-45590.8	6	209966	0	0.366507	NA
						8 Early bidirectional migration	67219	184492	79402	100750	6.02456e-06	2.33805e-06	NA	134	NA	NA	-45320	7	208720	8.79022e-56	0.239181	0.215676
						9 Ancient bidirectional secondary contact	73996	176979	84614	82503	8.02284e-06	3.902e-06	16949	142	NA	NA	-45271.7	8	208500	6.88185e-08	0.339422	0.345286
						10 Population size reduction after bidirectional secondary contact	72331	171848	75549	96714	6.7026e-06	3.49822e-06	22904	216	180856	85740	-45276.8	10	208527	6.68523e-14	0.253187	0.300581
	H01-H05	58	62	11098	469412	1 No migration	148679	169307	86537	27809	NA	NA	NA	NA	NA	NA	-48310.3	4	222485	0	NA	NA
						2 Bidirectional migration	47969	171238	87244	119682	4.46983e-06	2.69711e-06	NA	NA	NA	NA	-47092.6	6	216881	1.94668e-73	0.194983	0.230924
						3 Pop2 to Pop1 migration	78582	138838	122929	85991	NA	5.33936e-06	NA	NA	NA	NA	-47523.3	5	218863	0	NA	0.370653
						4 Pop1 to Pop2 migration	85284	216597	66838	65072	7.70044e-06	NA	NA	NA	NA	NA	-47397.6	5	218284	0	0.257341	NA
						5 Bidirectional secondary contact	61893	173061	89468	95145	5.69119e-06	3.60083e-06	17016	NA	NA	NA	-47019.4	7	216547	1	0.25459	0.311582
						6 Pop2 to Pop1 secondary contact	90954	133919	121664	70241	NA	8.81727e-06	12158	NA	NA	NA	-47472.7	6	218632	0	NA	0.5904
						7 Pop1 to Pop2 secondary contact	94963	226232	68176	58039	9.63984e-06	NA	11592	NA	NA	NA	-47360.5	6	218115	0	0.328603	NA
						8 Early bidirectional migration	49295	180391	79409	117163	4.92105e-06	2.25728e-06	NA	133	NA	NA	-47109.3	7	216961	1.2388e-90	0.195388	0.203596
						9 Ancient bidirectional secondary contact	72136	168277	88972	87437	6.57313e-06	4.28242e-06	11427	141	NA	NA	-47025.9	8	216578	1.33877e-07	0.292412	0.360316
						10 Population size reduction after bidirectional secondary contact	71784	103999	82978	83525	5.77724e-06	4.47888e-06	12160	112	185803	88130	-47027.2	10	216588	8.47455e-10	0.239692	0.2329
	H02-H04	61	62	9388	457442	1 No migration	155094	85134	86730	26398	NA	NA	NA	NA	NA	NA	-43198.1	4	198943	0	NA	NA
						2 Bidirectional migration	68383	108343	89509	113401	4.91479e-06	2.7072e-06	NA	NA	NA	NA	-42187.1	6	194291	4.37819e-33	0.219959	0.146653
						3 Pop2 to Pop1 migration	93706	72962	131350	59792	NA	7.21015e-06	NA	NA	NA	NA	-42600	5	196190	0	NA	0.263033
						4 Pop1 to Pop2 migration	108474	120149	73122	68432	8.95632e-06	NA	NA	NA	NA	NA	-42484.1	5	195656	0	0.327452	NA
						5 Bidirectional secondary contact	78009	107213	91698	87055	6.35453e-06	3.29827e-06	20222	NA	NA	NA	-42154.3	7	194142	1	0.291349	0.176809
						6 Pop2 to Pop1 secondary contact	120679	76544	129967	51803	NA	7.62549e-06	16844	NA	NA	NA	-42565.3	6	196032	0	NA	0.291843
						7 Pop1 to Pop2 secondary contact	93514	128120	80441	63252	8.64205e-06	NA	23740	NA	NA	NA	-42459	6	195543	5.98817e-305	0.347588	NA
						8 Early bidirectional migration	67313	96946	90980	110264	5.15208e-06	3.3739e-06	NA	125	NA	NA	-42207.2	7	194385	1.46555e-53	0.234368	0.163543
						9 Ancient bidirectional secondary contact	85440	104411	92589	80539	6.75284e-06	4.31183e-06	15855	120	NA	NA	-42162.3	8	194181	3.52944e-09	0.312619	0.225101
						10 Population size reduction after bidirectional secondary contact	89638	91668	76922	85769	6.83645e-06	3.20377e-06	21188	140	113373	89783	-42165.8	10	194201	1.60368e-13	0.262937	0.146842
	H03-H07	63	60	12044	465046	1 No migration	129434	148906	120953	45169	NA	NA	NA	NA	NA	NA	-50364.7	4	231946	0	NA	NA
						2 Bidirectional migration	35472	145324	127734	134343	1.90322e-06	1.67451e-06	NA	NA	NA	NA	-49242.6	6	226782	6.65716e-83	0.121553	0.121673
						3 Pop2 to Pop1 migration	61389	122124	170037	101350	NA	3.17669e-06	NA	NA	NA	NA	-49515.9	5	228039	0	NA	0.193975
						4 Pop1 to Pop2 migration	69860	179053	107439	97883	3.479e-06	NA	NA	NA	NA	NA	-49553.8	5	228214	0	0.18689	NA
						5 Bidirectional secondary contact	57850	147099	125603	109197	3.03106e-06	2.61158e-06	12874	NA	NA	NA	-49159.9	7	226404	0.999988	0.190355	0.19208
						6 Pop2 to Pop1 secondary contact	74889	123023	160338	91672	NA	3.92687e-06	19051	NA	NA	NA	-49473.7	6	227847	0	NA	0.241548
						7 Pop1 to Pop2 secondary contact	71536	186733	113082	91750	4.8713e-06	NA	17533	NA	NA	NA	-49523.2	6	228075	0	0.275428	NA
						8 Early bidirectional migration	44741	147644	126162	133161	1.98193e-06	1.66034e-06	NA	125	NA	NA	-49252	7	226828	8.66952e-93	0.125022	0.12257
						9 Ancient bidirectional secondary contact	62972	146268	134229	108661	2.74828e-06	3.13245e-06	11677	119	NA	NA	-49164.4	8	226427	1.19316e-05	0.184449	0.229089
						10 Population size reduction after bidirectional secondary contact	59496	135289	126599	111982	3.05178e-06	3.03537e-06	11720	166	154256	136977	-49168.6	10	226450	1.00719e-10	0.193176	0.205326
	H03-H14	63	62	11819	461851	1 No migration	122162	153075	123004	47380	NA	NA	NA	NA	NA	NA	-49227.7	4	226710	0	NA	NA
						2 Bidirectional migration	43413	155589	115341	133560	1.94651e-06	1.40567e-06	NA	NA	NA	NA	-48160.8	6	221800	1.27692e-75	0.112256	0.109353
						3 Pop2 to Pop1 migration	65210	134761	143768	97561	NA	2.86815e-06	NA	NA	NA	NA	-48492.3	5	223325	0	NA	0.193257
						4 Pop1 to Pop2 migration	63688	186576	100254	101556	3.30382e-06	NA	NA	NA	NA	NA	-48403.4	5	222916	0	0.165611	NA
						5 Bidirectional secondary contact	63207	157400	119559	108683	3.45992e-06	2.5564e-06	9099	NA	NA	NA	-48085.4	7	221456	0.999698	0.206832	0.201189
						6 Pop2 to Pop1 secondary contact	77815	136515	150921	94217	NA	3.32878e-06	21572	NA	NA	NA	-48461.9	6	223187	0	NA	0.227214
						7 Pop1 to Pop2 secondary contact	69150	197696	100084	93046	4.25501e-06	NA	16828	NA	NA	NA	-48366.7	6	222749	1.57095e-281	0.212929	NA
						8 Early bidirectional migration	34332	154296	120759	142310	1.97047e-06	1.3712e-06	NA	118	NA	NA	-48169.9	7	221844	3.68018e-85	0.118976	0.105785
						9 Ancient bidirectional secondary contact	59891	157471	120862	112380	3.20868e-06	2.52777e-06	10169	158	NA	NA	-48088.5	8	221472	0.000302395	0.193904	0.199025
						10 Population size reduction after bidirectional secondary contact	63398	101315	111222	104358	3.57869e-06	2.9615e-06	8584	124	160126	117862	-48092.4	10	221494	5.2479e-09	0.199015	0.150022
	H05-H06	62	62	10146	497914	1 No migration	159819	88398	80505	27133	NA	NA	NA	NA	NA	NA	-46706.4	4	215099	0	NA	NA
						2 Bidirectional migration	54159	107193	85909	122186	3.99652e-06	2.36792e-06	NA	NA	NA	NA	-45555.7	6	209804	3.06391e-59	0.171669	0.126912
						3 Pop2 to Pop1 migration	90993	72252	121659	77206	NA	6.60037e-06	NA	NA	NA	NA	-45915.5	5	211459	0	NA	0.238445
						4 Pop1 to Pop2 migration	97652	137899	68365	82988	6.98517e-06	NA	NA	NA	NA	NA	-45846.3	5	211140	0	0.238771	NA
						5 Bidirectional secondary contact	84257	109077	88382	81710	5.78971e-06	3.58029e-06	10907	NA	NA	NA	-45496.8	7	209534	0.999956	0.255853	0.195264
						6 Pop2 to Pop1 secondary contact	105605	76352	118574	58402	NA	8.39947e-06	10173	NA	NA	NA	-45879	6	211292	0	NA	0.320658
						7 Pop1 to Pop2 secondary contact	102970	135772	71806	63398	8.62258e-06	NA	16133	NA	NA	NA	-45818.7	6	211015	0	0.309576	NA
						8 Early bidirectional migration	72182	109468	88496	118855	4.04026e-06	2.26934e-06	NA	157	NA	NA	-45572.8	7	209885	9.22531e-77	0.178773	0.12421
						9 Ancient bidirectional secondary contact	82389	110757	84322	85236	6.63475e-06	3.78966e-06	10678	144	NA	NA	-45500.7	8	209554	4.39224e-05	0.279728	0.209866
						10 Population size reduction after bidirectional secondary contact	86131	85118	75065	89389	6.40603e-06	4.50856e-06	10071	127	112535	91656	-45504.8	10	209577	4.63551e-10	0.240434	0.19188
	H06-H07	62	60	11450	528150	1 No migration	153029	79209	118119	27179	NA	NA	NA	NA	NA	NA	-51870	4	238878	0	NA	NA
						2 Bidirectional migration	44426	85825	140067	118789	2.33698e-06	4.34495e-06	NA	NA	NA	NA	-50571.9	6	232904	3.58339e-62	0.163667	0.186453
						3 Pop2 to Pop1 migration	82847	62360	173476	78936	NA	7.88716e-06	NA	NA	NA	NA	-50884.3	5	234341	0	NA	0.245922
						4 Pop1 to Pop2 migration	92402	119612	97999	78705	6.31286e-06	NA	NA	NA	NA	NA	-50945.7	5	234623	0	0.309327	NA
						5 Bidirectional secondary contact	67117	89121	141737	88627	3.57275e-06	5.35772e-06	14422	NA	NA	NA	-50510	7	232621	1	0.253195	0.238743
						6 Pop2 to Pop1 secondary contact	82589	70453	171405	67433	NA	9.37105e-06	18830	NA	NA	NA	-50860.5	6	234233	0	NA	0.330109
						7 Pop1 to Pop2 secondary contact	98461	122383	99590	66473	7.4008e-06	NA	14307	NA	NA	NA	-50900.8	6	234419	0	0.368523	NA
						8 Early bidirectional migration	53796	80074	139573	115504	2.43422e-06	4.78225e-06	NA	129	NA	NA	-50584.1	7	232963	6.79204e-75	0.169876	0.191467
						9 Ancient bidirectional secondary contact	79933	87487	141010	92171	3.28134e-06	6.06999e-06	15193	129	NA	NA	-50521.3	8	232675	1.74464e-12	0.231351	0.265523
						10 Population size reduction after bidirectional secondary contact	64660	86260	135392	95727	3.84449e-06	5.13897e-06	15921	130	91919	139109	-50522.8	10	232686	8.05595e-15	0.260257	0.221644
	H12-H12A	63	62	17605	529785	1 No migration	144263	443509	449025	12342	NA	NA	NA	NA	NA	NA	-69356.8	4	319408	0	NA	NA
						2 Bidirectional migration	48485	293177	314155	44456	1.99551e-05	2.14978e-05	NA	NA	NA	NA	-68308.9	6	314586	2.82953e-29	3.1345	3.15133
						3 Pop2 to Pop1 migration	50095	210638	411462	46852	NA	5.46642e-05	NA	NA	NA	NA	-68450.2	5	315235	4.24628e-170	NA	5.75718
						4 Pop1 to Pop2 migration	50480	408427	220601	48187	5.33784e-05	NA	NA	NA	NA	NA	-68510.6	5	315513	1.4488e-230	5.88766	NA
						5 Bidirectional secondary contact	52196	286574	322443	43928	2.33123e-05	2.81357e-05	14082	NA	NA	NA	-68279.9	7	314455	0.998665	3.75844	4.03148
						6 Pop2 to Pop1 secondary contact	51877	212270	404566	45354	NA	5.80659e-05	19861	NA	NA	NA	-68453.2	6	315251	1.37948e-173	NA	6.16282
						7 Pop1 to Pop2 secondary contact	46881	400383	227891	49371	5.57419e-05	NA	36152	NA	NA	NA	-68511.6	6	315520	5.73739e-232	6.35154	NA
						8 Early bidirectional migration	53701	276894	336546	46392	1.73826e-05	2.55934e-05	NA	127	NA	NA	-68315	7	314616	8.81901e-36	2.92502	3.54333
						9 Ancient bidirectional secondary contact	52777	285523	324642	44127	2.34093e-05	3.11137e-05	12641	178	NA	NA	-68282.4	8	314468	0.00133391	3.79982	4.44184
						10 Population size reduction after bidirectional secondary contact	51840	191154	217571	43792	2.06726e-05	3.2575e-05	13063	108	273313	349313	-68284.5	10	314482	1.31989e-06	2.24888	3.11342
	H12-H15	63	11	14340	543310	1 No migration	90604	386431	57819	45297	NA	NA	NA	NA	NA	NA	-51566.1	4	237479	0	NA	NA
						2 Bidirectional migration	35270	356143	50169	92333	4.22114e-06	7.48636e-07	NA	NA	NA	NA	-50955.1	6	234669	3.99459e-59	0.105885	0.133311
						3 Pop2 to Pop1 migration	57930	359962	65344	70472	NA	1.13347e-06	NA	NA	NA	NA	-51151.9	5	235573	1.71699e-255	NA	0.204003
						4 Pop1 to Pop2 migration	63360	401832	43992	61151	5.9063e-06	NA	NA	NA	NA	NA	-51251.4	5	236031	0	0.129915	NA
						5 Bidirectional secondary contact	46457	362929	51902	81116	7.40196e-06	1.37823e-06	9800	NA	NA	NA	-50896.3	7	234400	0.984415	0.192088	0.2501
						6 Pop2 to Pop1 secondary contact	62827	357182	69104	69241	NA	1.57862e-06	14093	NA	NA	NA	-51126.6	6	235458	1.56125e-230	NA	0.281927
						7 Pop1 to Pop2 secondary contact	69311	394775	43221	56264	8.06064e-06	NA	13787	NA	NA	NA	-51225.2	6	235913	0	0.174194	NA
						8 Early bidirectional migration	35698	350425	49312	92729	4.4514e-06	7.28442e-07	NA	125	NA	NA	-50960	7	234694	2.03319e-64	0.109754	0.127632
						9 Ancient bidirectional secondary contact	43176	362672	53600	83141	7.38114e-06	1.50661e-06	10168	229	NA	NA	-50897.7	8	234409	0.0148554	0.197815	0.273203
						10 Population size reduction after bidirectional secondary contact	43364	292765	44857	82329	7.33123e-06	1.45714e-06	9682	115	359469	51958	-50898.2	10	234415	0.000729953	0.164428	0.2133
	H14-H15	62	11	10807	562803	1 No migration	97464	175701	68327	48062	NA	NA	NA	NA	NA	NA	-42813.6	4	197172	0	NA	NA
						2 Bidirectional migration	35158	165806	66437	116923	3.25767e-06	9.80196e-07	NA	NA	NA	NA	-42357.4	6	195075	2.24639e-17	0.108215	0.0812612
						3 Pop2 to Pop1 migration	64654	161960	86205	84106	NA	1.42932e-06	NA	NA	NA	NA	-42488.4	5	195676	5.69876e-148	NA	0.115746
						4 Pop1 to Pop2 migration	70273	185342	59299	73723	4.11292e-06	NA	NA	NA	NA	NA	-42602.8	5	196203	2.68398e-262	0.121946	NA
						5 Bidirectional secondary contact	46091	168257	72243	101092	3.86607e-06	1.4042e-06	18596	NA	NA	NA	-42340.3	7	194998	0.977667	0.139648	0.118133
						6 Pop2 to Pop1 secondary contact	69241	153798	87129	78196	NA	2.07341e-06	16826	NA	NA	NA	-42474.3	6	195613	3.02333e-134	NA	0.159443
						7 Pop1 to Pop2 secondary contact	77106	175347	64009	69096	5.97058e-06	NA	11738	NA	NA	NA	-42591.9	6	196155	6.99013e-252	0.191085	NA
						8 Early bidirectional migration	37175	159429	67105	122193	3.14059e-06	9.55886e-07	NA	132	NA	NA	-42360.5	7	195091	6.3561e-21	0.105375	0.076198
						9 Ancient bidirectional secondary contact	54744	165618	72634	92156	4.21525e-06	1.6011e-06	12845	201	NA	NA	-42341.5	8	195006	0.0223304	0.153085	0.132585
						10 Population size reduction after bidirectional secondary contact	51607	155649	64022	98555	4.18371e-06	1.43963e-06	17380	237	171367	70893	-42344.6	10	195024	2.42833e-06	0.133925	0.112038
Allopatric	D03-D32	61	62	18036	538094	1 No migration	114872	60527	577745	36880	NA	NA	NA	NA	NA	NA	-66457.3	4	306055	0	NA	NA
						2 Bidirectional migration	29707	50126	536401	89472	4.64542e-07	5.17538e-06	NA	NA	NA	NA	-64631.9	6	297653	1.22263e-153	0.12459	0.129711
						3 Pop2 to Pop1 migration	54784	41240	582278	71294	NA	7.23739e-06	NA	NA	NA	NA	-64918.7	5	298972	0	NA	0.149235
						4 Pop1 to Pop2 migration	46009	75141	453216	81138	1.48083e-06	NA	NA	NA	NA	NA	-65604	5	302128	0	0.335568	NA
						5 Bidirectional secondary contact	37805	51684	548897	81183	1.21685e-06	8.35906e-06	NA	NA	NA	NA	-64478.5	7	296949	1	0.333963	0.216015
						6 Pop2 to Pop1 secondary contact	52802	46348	590150	64940	NA	8.70439e-06	13140	NA	NA	NA	-64870.1	6	298750	0	NA	0.201716
						7 Pop1 to Pop2 secondary contact	48477	74784	479701	76472	2.09285e-06	NA	18175	NA	NA	NA	-65560.8	6	301931	0	0.501971	NA
						8 Early bidirectional migration	28483	50295	537575	87309	4.89179e-07	5.67351e-06	NA	101	NA	NA	-64654.5	7	297759	1.14551e-176	0.131485	0.142675
						9 Ancient bidirectional secondary contact	37825	53457	513075	79902	1.62768e-06	9.70137e-06	5636	110	NA	NA	-64490.7	8	297006	2.76507e-13	0.417561	0.259303
						10 Population size reduction after bidirectional secondary contact	35514	51308	497421	82856	1.63101e-06	1.04064e-05	5655	136	52684	535844	-64494.7	10	297029	3.66536e-18	0.405649	0.266966
	D03-H12	61	63	14361	496929	1 No migration	115158	73636	309968	47607	NA	NA	NA	NA	NA	NA	-56042	4	258091	0	NA	NA
						2 Bidirectional migration	20034	61916	320728	129277	6.3141e-07	3.29552e-06	NA	NA	NA	NA	-54741	6	252104	1.21701e-83	0.101255	0.102023
						3 Pop2 to Pop1 migration	54047	56730	349912	86127	NA	4.59199e-06	NA	NA	NA	NA	-55043.7	5	253496	0	NA	0.130252
						4 Pop1 to Pop2 migration	50571	90500	284141	96278	1.48609e-06	NA	NA	NA	NA	NA	-55343.5	5	254876	0	0.21113	NA
						5 Bidirectional secondary contact	38444	61262	325186	104416	1.219e-06	4.56585e-06	11011	NA	NA	NA	-54657.6	7	251722	1	0.198201	0.139857
						6 Pop2 to Pop1 secondary contact	66850	60182	348864	77889	NA	5.07119e-06	18564	NA	NA	NA	-55021.2	6	253394	0	NA	0.152597
						7 Pop1 to Pop2 secondary contact	60899	85030	290409	88535	1.99497e-06	NA	18496	NA	NA	NA	-55310.6	6	254727	0	0.289679	NA
						8 Early bidirectional migration	14970	62346	312130	134947	6.50495e-07	3.36919e-06	NA	106	NA	NA	-54753	7	252161	4.42588e-96	0.10152	0.105028
						9 Ancient bidirectional secondary contact	34391	66899	316546	111960	1.10195e-06	5.09813e-06	13470	110	NA	NA	-54664.6	8	251756	3.71283e-08	0.174409	0.17053
						10 Population size reduction after bidirectional secondary contact	41562	65116	278260	103063	1.31493e-06	4.96005e-06	10134	117	67093	319721	-54668	10	251775	2.21879e-12	0.182946	0.161489
	H02-H12	61	63	14536	481364	1 No migration	119393	92930	304045	51208	NA	NA	NA	NA	NA	NA	-56226.3	4	258940	0	NA	NA
						2 Bidirectional migration	19138	76342	295701	132357	7.03572e-07	2.71328e-06	NA	NA	NA	NA	-54934.6	6	252995	9.68934e-111	0.104023	0.103569
						3 Pop2 to Pop1 migration	55812	68125	329006	90209	NA	4.12711e-06	NA	NA	NA	NA	-55257.8	5	254481	0	NA	0.14058
						4 Pop1 to Pop2 migration	44659	101003	285605	104211	1.52751e-06	NA	NA	NA	NA	NA	-55477.8	5	255495	0	0.218132	NA
						5 Bidirectional secondary contact	38546	76529	311384	113221	1.2772e-06	4.34316e-06	10998	NA	NA	NA	-54824.2	7	252489	1	0.19885	0.166189
						6 Pop2 to Pop1 secondary contact	64559	71211	332086	85279	NA	5.29038e-06	13527	NA	NA	NA	-55208	6	254254	0	NA	0.188367
						7 Pop1 to Pop2 secondary contact	60976	106157	272640	94175	2.0738e-06	NA	18596	NA	NA	NA	-55438.6	6	255316	0	0.2827	NA
						8 Early bidirectional migration	18663	76052	306822	128824	7.236e-07	2.70637e-06	NA	101	NA	NA	-54943.8	7	253040	2.10863e-120	0.111008	0.102912
						9 Ancient bidirectional secondary contact	34005	82410	298127	117404	1.46783e-06	4.46059e-06	9849	155	NA	NA	-54830.1	8	252518	3.89678e-07	0.2188	0.183799
						10 Population size reduction after bidirectional secondary contact	37782	74580	280026	113016	1.62096e-06	4.74083e-06	8764	136	81231	304735	-54835.1	10	252545	5.69005e-13	0.226955	0.176786

### Sheet: column_names
Column name	Description
Comparison	Type of ecotype comparison: Dune-Headland, Dune-Dune, or Headland-Headland.
Populations	Population pair. Below, the first population is refered as Pop1 or P1 and the second population as Pop2 or P2.
n1	Number of individuals sampled from the first population.
n2	Number of individuals sampled from the second population.
SNPs	Number of sampled SNPs.
MonomorphicSites	Number of monomorphic sites (see Supplementary Methods).
Model	Demographic model. Bold names correspond to models with a likelihood value bigger than 0.01 (see AkaikeWeight column). Shaded rows represent the best model for each population comparison.
Asize	Ancentral effective population size (haploid number).
Pop1size	Effective population size of the first population (haploid number).
Pop2size	Effective population size of the second population (haploid number).
DivTime	Divergene time between both populations (number of generations ago).
mP1->P2	Migration rate from the first population to the second population forward in time (proportion of migrants per generation).
mP2->P1	Migration rate from the second population to the first population forward in time (proportion of migrants per generation).
SecTime	Time of secondary contact between both populations (number of generations ago).
IsoTime	Time of gene flow cessation between both populations (number of generations ago).
AncPop1	Effective population size of the first population at the time of gene flow cessation (haploid number).
AncPop2	Effective population size of the second population at the time of gene flow cessation (haploid number).
ML	Maximum log likelihood of the model.
K	Number of parameters of the model.
AIC	Akaike information criterion.
AkaikeWeight	Model likelihood (bold corresponds to models with a likelihood value bigger than 0.01).
2NmP1->P2	Number of migrants from the first population to the second population forward in time (diploid number per generation).
2NmP2->P1	Number of migrants from the second population to the first population forward in time (diploid number per generation).
